# *Ciona Brachyury* proximal and distal enhancers have different FGF dose-response relationships

**DOI:** 10.1101/2020.08.07.242016

**Authors:** Matthew J. Harder, Julie Hix, Wendy M. Reeves, Michael T. Veeman

**Affiliations:** Division of Biology, Kansas State University, Manhattan, KS, USA, 66506

## Abstract

Many genes are regulated by two or more enhancers that drive similar expression patterns. Evolutionary theory suggests that these seemingly redundant enhancers must have functionally important differences. In the simple ascidian chordate *Ciona*, the transcription factor Brachyury is induced exclusively in the presumptive notochord downstream of lineage specific regulators and FGF-responsive Ets family transcription factors. Here we exploit the ability to finely titrate FGF signaling activity via the MAPK pathway using the MEK inhibitor U0126 to quantify the dependence of transcription driven by different *Brachyury* reporter constructs on this direct upstream regulator. We find that the more powerful promoter-adjacent proximal enhancer and a weaker distal enhancer have fundamentally different dose-response relationships to MAPK inhibition. The Distal enhancer is more sensitive to MAPK inhibition but shows a less cooperative response, whereas the Proximal enhancer is less sensitive and more cooperative. A longer construct containing both enhancers has a complex dose-response curve that supports the idea that the proximal and distal enhancers are moderately super-additive. We show that the overall expression loss from intermediate doses of U0126 is not only a function of the fraction of cells expressing these reporters, but also involves graded decreases in expression at the single-cell level. Expression of the endogenous gene shows a comparable dose-response relationship to the full length reporter, and we find that different notochord founder cells are differentially sensitive to MAPK inhibition. Together, these results indicate that although the two *Brachyury* enhancers have qualitatively similar expression patterns, they respond to FGF in quantitatively different ways and act together to drive high levels of *Brachyury* expression with a characteristic input/output relationship. This indicates that they are fundamentally not redundant genetic elements.
