## Supplemental Table S2 for "*Ciona Brachyury* proximal and distal enhancers have different FGF dose-response relationships"

### Sheet: Bootstrap parameter estimates
Reporter	Parameter	95% CI Median Lower Limit	Median	95% CI Median Upper Limit	Mean
Proximal	Top Plateau	0.367231	0.409248	0.450617	0.408769
Proximal	Hill Coefficient	-36.6101	-5.00417	-3.3401	-9.49093
Proximal	EC50	-0.470636	-0.312231	-0.210469	-0.323774
Proximal	Bottom Plateau	0.031737	0.04031	0.0667251	0.0423546
Distal	Top Plateau	0.279258	0.339874	0.456836	0.345214
Distal	Hill Coefficient	-2.54677	-1.43223	-0.806598	-2.06632
Distal	EC50	-1.48531	-1.16369	-0.960733	-1.18092
Distal	Bottom Plateau	0.0196015	0.0365222	0.0556473	0.0368703
Full Length	Top Plateau	0.871376	1.01666	1.47868	1.03799
Full Length	Hill Coefficient A	-35.9045	-26.8789	-1.0251	-22.2355
Full Length	EC50 A	-2.06803	-1.03266	-0.992842	-1.14262
Full Length	Middle Plateau	0.468895	0.583152	0.70052	0.58292
Full Length	Hill Coefficient B	-37.5742	-25.6956	-3.8833	-23.0132
Full Length	EC50 B	-0.326607	-0.21237	-0.200129	-0.222756
Full Length	Bottom Plateau	0.0489886	0.0624607	0.0719253	0.0620094
