## Supplemental Appendix S3 for "*Ciona Brachyury* proximal and distal enhancers have different FGF dose-response relationships": InSituNonUniform.csv

Embryo ID	Replicate	Dose	Source Image Number	Embryo Number	L2	LD	LC	LB	LA	RA	RB	RC	RD	R2	L2B	LDB	LCB	LBB	LAB	RAB	RBB	RCB	RDB	R2B	2AVG	DAVG	CAVG	BAVG	AAVG	TotalAVG
682	2	1	26	25	1	0	0	0	0	0	0	0	0	0	1	0	0	0	0	0	0	0	0	0	0.5	0	0	0	0	0.1
659	2	1	60	2	0	0	0	0	0	1	0	0	0	0	0	0	0	0	0	1	0	0	0	0	0	0	0	0	0.5	0.1
676	2	1	31	19	0	0	0	0	1	0	0	0	0	0	0	0	0	0	1	0	0	0	0	0	0	0	0	0	0.5	0.1
723	2	1	20	66	0	0	0	0	0	1	0	0	0	0	0	0	0	0	0	1	0	0	0	0	0	0	0	0	0.5	0.1
724	2	1	13	67	0	0	0	0	0	1	0	0	0	0	0	0	0	0	0	1	0	0	0	0	0	0	0	0	0.5	0.1
243	1	1	149	8	0	1	1	0	0	0	0	0	0	0	0	1	1	0	0	0	0	0	0	0	0	0.5	0.5	0	0	0.2
690	2	1	18	33	0	1	1	0	0	0	0	0	0	0	0	1	1	0	0	0	0	0	0	0	0	0.5	0.5	0	0	0.2
707	2	1	11	50	0	0	0	0	0	0	0	1	1	0	0	0	0	0	0	0	0	1	1	0	0	0.5	0.5	0	0	0.2
218	1	0.5	95	33	0	0	0	1	1	0	0	0	0	0	0	0	0	1	1	0	0	0	0	0	0	0	0	0.5	0.5	0.2
229	1	0.5	78	44	0	0	0	1	1	0	0	0	0	0	0	0	0	1	1	0	0	0	0	0	0	0	0	0.5	0.5	0.2
238	1	1	109	3	0	0	0	0	0	1	1	0	0	0	0	0	0	0	0	1	1	0	0	0	0	0	0	0.5	0.5	0.2
242	1	1	102	7	0	0	0	1	1	0	0	0	0	0	0	0	0	1	1	0	0	0	0	0	0	0	0	0.5	0.5	0.2
278	1	1	135	43	0	0	0	1	1	0	0	0	0	0	0	0	0	1	1	0	0	0	0	0	0	0	0	0.5	0.5	0.2
669	2	1	52	12	0	0	0	0	0	1	1	0	0	0	0	0	0	0	0	1	1	0	0	0	0	0	0	0.5	0.5	0.2
673	2	1	5	16	0	0	0	0	0	1	1	0	0	0	0	0	0	0	0	1	1	0	0	0	0	0	0	0.5	0.5	0.2
695	2	1	69	38	0	0	0	1	1	0	0	0	0	0	0	0	0	1	1	0	0	0	0	0	0	0	0	0.5	0.5	0.2
698	2	1	15	41	0	0	0	0	0	1	1	0	0	0	0	0	0	0	0	1	1	0	0	0	0	0	0	0.5	0.5	0.2
715	2	1	30	58	0	0	0	0	0	1	1	0	0	0	0	0	0	0	0	1	1	0	0	0	0	0	0	0.5	0.5	0.2
725	2	1	41	68	0	0	0	1	1	0	0	0	0	0	0	0	0	1	1	0	0	0	0	0	0	0	0	0.5	0.5	0.2
728	2	1	46	71	0	0	0	1	1	0	0	0	0	0	0	0	0	1	1	0	0	0	0	0	0	0	0	0.5	0.5	0.2
730	2	1	35	73	0	0	0	1	1	0	0	0	0	0	0	0	0	1	1	0	0	0	0	0	0	0	0	0.5	0.5	0.2
731	2	1	37	74	0	0	0	0	0	1	1	0	0	0	0	0	0	0	0	1	1	0	0	0	0	0	0	0.5	0.5	0.2
221	1	0.5	86	36	0	0	0	0	0	2	0	0	0	0	0	0	0	0	0	1	0	0	0	0	0	0	0	0	1	0.2
664	2	1	7	7	0	0	0	0	1	1	0	0	0	0	0	0	0	0	1	1	0	0	0	0	0	0	0	0	1	0.2
671	2	1	58	14	0	0	0	0	1	1	0	0	0	0	0	0	0	0	1	1	0	0	0	0	0	0	0	0	1	0.2
689	2	1	16	32	0	0	0	0	1	1	0	0	0	0	0	0	0	0	1	1	0	0	0	0	0	0	0	0	1	0.2
726	2	1	44	69	0	0	0	0	1	1	0	0	0	0	0	0	0	0	1	1	0	0	0	0	0	0	0	0	1	0.2
194	1	0.5	87	9	0	0	0	0	0	0	0	0	0	3	0	0	0	0	0	0	0	0	0	1	1.5	0	0	0	0	0.3
601	2	0.5	271	6	1	0	0	0	0	0	0	0	0	2	1	0	0	0	0	0	0	0	0	1	1.5	0	0	0	0	0.3
713	2	1	42	56	0	0	1	0	0	0	1	1	0	0	0	0	1	0	0	0	1	1	0	0	0	0	1	0.5	0	0.3
199	1	0.5	91	14	0	0	1	1	1	0	0	0	0	0	0	0	1	1	1	0	0	0	0	0	0	0	0.5	0.5	0.5	0.3
200	1	0.5	97	15	0	0	0	0	1	1	0	0	0	1	0	0	0	0	1	1	0	0	0	1	0.5	0	0	0	1	0.3
116	1	0.125	117	30	0	0	0	1	1	1	0	0	0	0	0	0	0	1	1	1	0	0	0	0	0	0	0	0.5	1	0.3
130	1	0.125	104	44	0	0	0	0	1	1	1	0	0	0	0	0	0	0	1	1	1	0	0	0	0	0	0	0.5	1	0.3
701	2	1	63	44	0	0	0	1	1	1	0	0	0	0	0	0	0	1	1	1	0	0	0	0	0	0	0	0.5	1	0.3
729	2	1	33	72	0	0	0	0	1	1	1	0	0	0	0	0	0	0	1	1	1	0	0	0	0	0	0	0.5	1	0.3
152	1	0.25	46	17	1	1	0	0	0	0	0	0	1	1	1	1	0	0	0	0	0	0	1	1	1	1	0	0	0	0.4
727	2	1	45	70	0	0	1	1	0	0	1	1	0	0	0	0	1	1	0	0	1	1	0	0	0	0	1	1	0	0.4
665	2	1	8	8	0	0	0	1	0	0	2	1	0	0	0	0	0	1	0	0	1	1	0	0	0	0	0.5	1.5	0	0.4
216	1	0.5	83	31	0	0	0	1	1	0	0	1	1	0	0	0	0	1	1	0	0	1	1	0	0	0.5	0.5	0.5	0.5	0.4
674	2	1	51	17	0	1	1	0	0	1	1	0	0	0	0	1	1	0	0	1	1	0	0	0	0	0.5	0.5	0.5	0.5	0.4
188	1	0.5	65	3	0	0	1	1	0	1	1	0	0	0	0	0	1	1	0	1	1	0	0	0	0	0	0.5	1	0.5	0.4
195	1	0.5	93	10	0	0	0	1	0	1	1	1	0	0	0	0	0	1	0	1	1	1	0	0	0	0	0.5	1	0.5	0.4
203	1	0.5	98	18	0	0	1	1	0	1	1	0	0	0	0	0	1	1	0	1	1	0	0	0	0	0	0.5	1	0.5	0.4
621	2	0.5	288	26	0	0	1	1	0	1	1	0	0	0	0	0	1	1	0	1	1	0	0	0	0	0	0.5	1	0.5	0.4
201	1	0.5	101	16	0	0	0	2	0	1	1	0	0	0	0	0	0	1	0	1	1	0	0	0	0	0	0	1.5	0.5	0.4
198	1	0.5	88	13	0	0	0	0	1	1	0	1	1	0	0	0	0	0	1	1	0	1	1	0	0	0.5	0.5	0	1	0.4
209	1	0.5	76	24	0	0	1	1	1	1	0	0	0	0	0	0	1	1	1	1	0	0	0	0	0	0	0.5	0.5	1	0.4
230	1	0.5	74	45	0	0	0	0	1	1	1	1	0	0	0	0	0	0	1	1	1	1	0	0	0	0	0.5	0.5	1	0.4
139	1	0.25	30	4	0	0	0	1	1	1	1	0	0	0	0	0	0	1	1	1	1	0	0	0	0	0	0	1	1	0.4
190	1	0.5	67	5	0	0	0	1	1	1	1	0	0	0	0	0	0	1	1	1	1	0	0	0	0	0	0	1	1	0.4
248	1	1	148	13	0	0	0	2	2	0	0	0	0	0	0	0	0	1	1	0	0	0	0	0	0	0	0	1	1	0.4
585	2	0.25	189	64	0	0	0	1	1	1	1	0	0	0	0	0	0	1	1	1	1	0	0	0	0	0	0	1	1	0.4
680	2	1	1	23	0	0	0	1	1	1	1	0	0	0	0	0	0	1	1	1	1	0	0	0	0	0	0	1	1	0.4
691	2	1	19	34	0	0	0	1	1	1	1	0	0	0	0	0	0	1	1	1	1	0	0	0	0	0	0	1	1	0.4
699	2	1	14	42	0	0	0	0	1	2	1	0	0	0	0	0	0	0	1	1	1	0	0	0	0	0	0	0.5	1.5	0.4
247	1	1	147	12	0	0	0	0	2	2	0	0	0	0	0	0	0	0	1	1	0	0	0	0	0	0	0	0	2	0.4
710	2	1	66	53	0	1	1	1	0	0	0	1	1	0	0	1	1	1	0	0	0	1	1	0	0	1	1	0.5	0	0.5
272	1	1	144	37	0	1	1	1	0	0	1	1	0	0	0	1	1	1	0	0	1	1	0	0	0	0.5	1	1	0	0.5
167	1	0.25	4	32	1	1	1	0	0	1	1	0	0	0	1	1	1	0	0	1	1	0	0	0	0.5	0.5	0.5	0.5	0.5	0.5
143	1	0.25	36	8	0	0	0	1	1	0	1	1	1	0	0	0	0	1	1	0	1	1	1	0	0	0.5	0.5	1	0.5	0.5
634	2	0.5	296	39	0	0	1	1	1	0	1	1	0	0	0	0	1	1	1	0	1	1	0	0	0	0	1	1	0.5	0.5
650	2	0.5	298	55	1	1	1	0	1	1	0	0	0	0	1	1	1	0	1	1	0	0	0	0	0.5	0.5	0.5	0	1	0.5
186	1	0.5	56	1	0	0	1	1	1	1	0	0	0	1	0	0	1	1	1	1	0	0	0	1	0.5	0	0.5	0.5	1	0.5
219	1	0.5	94	34	0	0	0	0	0	2	1	1	1	0	0	0	0	0	0	1	1	1	1	0	0	0.5	0.5	0.5	1	0.5
610	2	0.5	241	15	0	0	1	1	1	1	0	1	0	0	0	0	1	1	1	1	0	1	0	0	0	0	1	0.5	1	0.5
717	2	1	36	60	0	0	0	1	1	1	1	0	1	0	0	0	0	1	1	1	1	0	1	0	0	0.5	0	1	1	0.5
125	1	0.125	112	39	0	0	1	1	1	1	1	0	0	0	0	0	1	1	1	1	1	0	0	0	0	0	0.5	1	1	0.5
151	1	0.25	33	16	0	0	1	1	1	1	1	0	0	0	0	0	1	1	1	1	1	0	0	0	0	0	0.5	1	1	0.5
207	1	0.5	61	22	0	0	1	1	1	1	1	0	0	0	0	0	1	1	1	1	1	0	0	0	0	0	0.5	1	1	0.5
700	2	1	64	43	0	0	1	1	1	1	1	0	0	0	0	0	1	1	1	1	1	0	0	0	0	0	0.5	1	1	0.5
732	2	1	38	75	0	0	0	1	1	1	1	1	0	0	0	0	0	1	1	1	1	1	0	0	0	0	0.5	1	1	0.5
191	1	0.5	89	6	0	0	0	1	1	1	2	0	0	0	0	0	0	1	1	1	1	0	0	0	0	0	0	1.5	1	0.5
160	1	0.25	47	25	0	0	0	1	1	2	1	0	0	0	0	0	0	1	1	1	1	0	0	0	0	0	0	1	1.5	0.5
208	1	0.5	60	23	0	0	0	1	2	1	1	0	0	0	0	0	0	1	1	1	1	0	0	0	0	0	0	1	1.5	0.5
687	2	1	55	30	0	0	0	0	2	2	1	0	0	0	0	0	0	0	1	1	1	0	0	0	0	0	0	0.5	2	0.5
434	2	0.0625	98	9	1	1	1	1	1	0	0	0	0	1	1	1	1	1	1	0	0	0	0	1	1	0.5	0.5	0.5	0.5	0.6
714	2	1	43	57	0	1	1	1	1	0	0	1	1	0	0	1	1	1	1	0	0	1	1	0	0	1	1	0.5	0.5	0.6
197	1	0.5	82	12	1	0	0	1	1	1	1	0	0	1	1	0	0	1	1	1	1	0	0	1	1	0	0	1	1	0.6
146	1	0.25	39	11	1	0	1	1	1	1	1	0	0	0	1	0	1	1	1	1	1	0	0	0	0.5	0	0.5	1	1	0.6
177	1	0.25	26	42	0	0	1	1	1	1	1	0	0	1	0	0	1	1	1	1	1	0	0	1	0.5	0	0.5	1	1	0.6
693	2	1	25	36	0	1	0	1	2	0	1	1	0	0	0	1	0	1	1	0	1	1	0	0	0	0.5	0.5	1	1	0.6
170	1	0.25	21	35	0	0	1	1	1	1	1	1	0	0	0	0	1	1	1	1	1	1	0	0	0	0	1	1	1	0.6
663	2	1	4	6	0	0	1	1	1	1	1	1	0	0	0	0	1	1	1	1	1	1	0	0	0	0	1	1	1	0.6
712	2	1	71	55	0	0	1	1	1	1	1	1	0	0	0	0	1	1	1	1	1	1	0	0	0	0	1	1	1	0.6
722	2	1	70	65	0	0	1	1	1	1	1	1	0	0	0	0	1	1	1	1	1	1	0	0	0	0	1	1	1	0.6
697	2	1	17	40	0	0	1	2	1	1	1	0	0	0	0	0	1	1	1	1	1	0	0	0	0	0	0.5	1.5	1	0.6
154	1	0.25	20	19	0	0	0	2	1	1	2	0	0	0	0	0	0	1	1	1	1	0	0	0	0	0	0	2	1	0.6
639	2	0.5	259	44	0	0	0	1	1	2	1	1	0	0	0	0	0	1	1	1	1	1	0	0	0	0	0.5	1	1.5	0.6
225	1	0.5	54	40	0	0	0	2	2	1	1	0	0	0	0	0	0	1	1	1	1	0	0	0	0	0	0	1.5	1.5	0.6
469	2	0.0625	86	44	0	0	0	2	2	1	1	0	0	0	0	0	0	1	1	1	1	0	0	0	0	0	0	1.5	1.5	0.6
234	1	0.5	64	49	0	0	0	1	3	1	1	0	0	0	0	0	0	1	1	1	1	0	0	0	0	0	0	1	2	0.6
159	1	0.25	51	24	1	0	0	0	1	1	1	1	1	1	1	0	0	0	1	1	1	1	1	1	1	0.5	0.5	0.5	1	0.7
609	2	0.5	242	14	2	0	0	1	1	1	1	0	1	0	1	0	0	1	1	1	1	0	1	0	1	0.5	0	1	1	0.7
182	1	0.25	10	47	2	0	1	2	2	0	0	0	0	0	1	0	1	1	1	0	0	0	0	0	1	0	0.5	1	1	0.7
145	1	0.25	38	10	1	1	1	1	1	1	1	0	0	0	1	1	1	1	1	1	1	0	0	0	0.5	0.5	0.5	1	1	0.7
148	1	0.25	6	13	1	0	1	1	1	1	1	0	1	0	1	0	1	1	1	1	1	0	1	0	0.5	0.5	0.5	1	1	0.7
679	2	1	3	22	0	1	0	1	1	1	1	1	1	0	0	1	0	1	1	1	1	1	1	0	0	1	0.5	1	1	0.7
657	2	0.5	250	62	0	0	2	0	0	2	2	0	1	0	0	0	1	0	0	1	1	0	1	0	0	0.5	1	1	1	0.7
233	1	0.5	70	48	0	0	0	2	1	1	1	1	1	0	0	0	0	1	1	1	1	1	1	0	0	0.5	0.5	1.5	1	0.7
661	2	1	49	4	0	1	1	1	1	1	2	0	0	0	0	1	1	1	1	1	1	0	0	0	0	0.5	0.5	1.5	1	0.7
623	2	0.5	245	28	0	0	0	0	2	1	1	1	0	2	0	0	0	0	1	1	1	1	0	1	1	0	0.5	0.5	1.5	0.7
196	1	0.5	100	11	0	2	1	1	1	2	0	0	0	0	0	1	1	1	1	1	0	0	0	0	0	1	0.5	0.5	1.5	0.7
527	2	0.25	191	6	0	0	1	1	2	1	1	1	0	0	0	0	1	1	1	1	1	1	0	0	0	0	1	1	1.5	0.7
210	1	0.5	75	25	0	0	1	1	1	2	2	0	0	0	0	0	1	1	1	1	1	0	0	0	0	0	0.5	1.5	1.5	0.7
645	2	0.5	297	50	1	1	1	1	1	0	1	1	1	0	1	1	1	1	1	0	1	1	1	0	0.5	1	1	1	0.5	0.8
223	1	0.5	84	38	2	0	1	1	1	1	0	0	0	2	1	0	1	1	1	1	0	0	0	1	2	0	0.5	0.5	1	0.8
132	1	0.125	115	46	2	1	1	1	1	1	1	0	0	0	1	1	1	1	1	1	1	0	0	0	1	0.5	0.5	1	1	0.8
155	1	0.25	42	20	1	1	1	1	1	1	1	0	0	1	1	1	1	1	1	1	1	0	0	1	1	0.5	0.5	1	1	0.8
666	2	1	22	9	0	2	1	1	1	1	1	0	1	0	0	1	1	1	1	1	1	0	1	0	0	1.5	0.5	1	1	0.8
214	1	0.5	57	29	1	0	1	1	1	1	1	1	0	1	1	0	1	1	1	1	1	1	0	1	1	0	1	1	1	0.8
649	2	0.5	249	54	1	1	1	1	1	1	1	1	0	0	1	1	1	1	1	1	1	1	0	0	0.5	0.5	1	1	1	0.8
111	1	0.125	93	25	0	1	1	1	1	1	1	1	1	0	0	1	1	1	1	1	1	1	1	0	0	1	1	1	1	0.8
141	1	0.25	34	6	0	1	1	1	1	1	1	1	1	0	0	1	1	1	1	1	1	1	1	0	0	1	1	1	1	0.8
235	1	0.5	62	50	0	1	1	1	1	1	1	1	1	0	0	1	1	1	1	1	1	1	1	0	0	1	1	1	1	0.8
544	2	0.25	184	23	1	1	0	2	1	1	1	0	1	0	1	1	0	1	1	1	1	0	1	0	0.5	1	0	1.5	1	0.8
614	2	0.5	266	19	0	1	1	2	1	1	1	1	0	0	0	1	1	1	1	1	1	1	0	0	0	0.5	1	1.5	1	0.8
140	1	0.25	31	5	0	0	2	2	1	1	1	1	0	0	0	0	1	1	1	1	1	1	0	0	0	0	1.5	1.5	1	0.8
670	2	1	54	13	0	1	1	1	1	2	2	0	0	0	0	1	1	1	1	1	1	0	0	0	0	0.5	0.5	1.5	1.5	0.8
215	1	0.5	77	30	0	0	0	2	2	2	2	0	0	0	0	0	0	1	1	1	1	0	0	0	0	0	0	2	2	0.8
70	1	0.0625	86	21	2	1	1	1	0	0	0	1	1	2	1	1	1	1	0	0	0	1	1	1	2	1	1	0.5	0	0.9
175	1	0.25	14	40	1	0	1	1	1	1	1	1	1	1	1	0	1	1	1	1	1	1	1	1	1	0.5	1	1	1	0.9
91	1	0.125	131	5	0	1	1	1	1	1	1	1	1	1	0	1	1	1	1	1	1	1	1	1	0.5	1	1	1	1	0.9
136	1	0.25	27	1	1	1	1	1	1	1	1	1	1	0	1	1	1	1	1	1	1	1	1	0	0.5	1	1	1	1	0.9
142	1	0.25	35	7	1	1	1	1	1	1	1	1	1	0	1	1	1	1	1	1	1	1	1	0	0.5	1	1	1	1	0.9
144	1	0.25	37	9	0	1	1	1	1	1	1	1	1	1	0	1	1	1	1	1	1	1	1	1	0.5	1	1	1	1	0.9
147	1	0.25	40	12	0	1	1	1	1	1	1	1	1	1	0	1	1	1	1	1	1	1	1	1	0.5	1	1	1	1	0.9
171	1	0.25	22	36	0	1	1	1	1	1	1	1	1	1	0	1	1	1	1	1	1	1	1	1	0.5	1	1	1	1	0.9
211	1	0.5	73	26	1	1	1	1	1	1	1	1	1	0	1	1	1	1	1	1	1	1	1	0	0.5	1	1	1	1	0.9
598	2	0.5	290	3	0	1	1	1	1	1	1	1	1	1	0	1	1	1	1	1	1	1	1	1	0.5	1	1	1	1	0.9
564	2	0.25	201	43	0	2	2	1	1	1	1	0	1	0	0	1	1	1	1	1	1	0	1	0	0	1.5	1	1	1	0.9
627	2	0.5	280	32	1	1	0	2	1	1	1	0	1	1	1	1	0	1	1	1	1	0	1	1	1	1	0	1.5	1	0.9
164	1	0.25	43	29	1	1	0	1	1	1	2	1	0	1	1	1	0	1	1	1	1	1	0	1	1	0.5	0.5	1.5	1	0.9
180	1	0.25	7	45	2	0	0	1	2	0	2	1	1	0	1	0	0	1	1	0	1	1	1	0	1	0.5	0.5	1.5	1	0.9
205	1	0.5	80	20	2	2	2	0	2	1	0	0	0	0	1	1	1	0	1	1	0	0	0	0	1	1	1	0	1.5	0.9
95	1	0.125	107	9	1	1	1	2	2	1	1	0	0	0	1	1	1	1	1	1	1	0	0	0	0.5	0.5	0.5	1.5	1.5	0.9
606	2	0.5	239	11	0	1	0	1	1	2	2	1	1	0	0	1	0	1	1	1	1	1	1	0	0	1	0.5	1.5	1.5	0.9
109	1	0.125	133	23	1	1	1	1	2	2	0	0	0	1	1	1	1	1	1	1	0	0	0	1	1	0.5	0.5	0.5	2	0.9
168	1	0.25	15	33	1	1	1	1	2	2	1	0	0	0	1	1	1	1	1	1	1	0	0	0	0.5	0.5	0.5	1	2	0.9
202	1	0.5	99	17	0	0	1	1	2	2	1	1	1	0	0	0	1	1	1	1	1	1	1	0	0	0.5	1	1	2	0.9
539	2	0.25	218	18	2	1	1	1	0	0	1	1	1	2	1	1	1	1	0	0	1	1	1	1	2	1	1	1	0	1
643	2	0.5	292	48	2	2	1	0	1	0	1	0	1	2	1	1	1	0	1	0	1	0	1	1	2	1.5	0.5	0.5	0.5	1
120	1	0.125	121	34	1	1	1	1	1	1	1	1	2	0	1	1	1	1	1	1	1	1	1	0	0.5	1.5	1	1	1	1
571	2	0.25	214	50	0	2	1	1	1	1	1	1	2	0	0	1	1	1	1	1	1	1	1	0	0	2	1	1	1	1
499	2	0.125	119	24	0	2	2	1	1	1	1	1	1	0	0	1	1	1	1	1	1	1	1	0	0	1.5	1.5	1	1	1
579	2	0.25	164	58	0	2	2	1	1	1	1	1	1	0	0	1	1	1	1	1	1	1	1	0	0	1.5	1.5	1	1	1
228	1	0.5	69	43	0	2	1	1	1	1	2	1	1	0	0	1	1	1	1	1	1	1	1	0	0	1.5	1	1.5	1	1
583	2	0.25	187	62	0	1	2	2	1	1	1	1	1	0	0	1	1	1	1	1	1	1	1	0	0	1	1.5	1.5	1	1
220	1	0.5	92	35	2	1	1	1	2	1	1	1	0	0	1	1	1	1	1	1	1	1	0	0	1	0.5	1	1	1.5	1
569	2	0.25	227	48	2	0	0	1	1	2	2	1	0	1	1	0	0	1	1	1	1	1	0	1	1.5	0	0.5	1.5	1.5	1
638	2	0.5	233	43	0	0	0	1	1	2	2	1	3	0	0	0	0	1	1	1	1	1	1	0	0	1.5	0.5	1.5	1.5	1
124	1	0.125	106	38	0	0	1	1	1	2	2	1	1	1	0	0	1	1	1	1	1	1	1	1	0.5	0.5	1	1.5	1.5	1
187	1	0.5	63	2	0	1	1	2	2	1	1	1	1	0	0	1	1	1	1	1	1	1	1	0	0	1	1	1.5	1.5	1
613	2	0.5	244	18	0	1	1	2	2	1	1	1	1	0	0	1	1	1	1	1	1	1	1	0	0	1	1	1.5	1.5	1
706	2	1	12	49	0	1	1	2	2	1	1	1	1	0	0	1	1	1	1	1	1	1	1	0	0	1	1	1.5	1.5	1
629	2	0.5	260	34	1	0	0	2	1	2	2	1	1	0	1	0	0	1	1	1	1	1	1	0	0.5	0.5	0.5	2	1.5	1
206	1	0.5	79	21	2	1	1	0	2	2	1	1	0	0	1	1	1	0	1	1	1	1	0	0	1	0.5	1	0.5	2	1
181	1	0.25	9	46	2	0	0	1	2	2	1	1	1	0	1	0	0	1	1	1	1	1	1	0	1	0.5	0.5	1	2	1
222	1	0.5	85	37	0	1	1	1	2	2	1	1	1	0	0	1	1	1	1	1	1	1	1	0	0	1	1	1	2	1
624	2	0.5	243	29	0	1	1	1	2	2	1	1	1	0	0	1	1	1	1	1	1	1	1	0	0	1	1	1	2	1
492	2	0.125	149	17	0	1	1	2	2	2	1	1	0	0	0	1	1	1	1	1	1	1	0	0	0	0.5	1	1.5	2	1
134	1	0.125	130	48	2	1	1	1	1	1	1	1	1	1	1	1	1	1	1	1	1	1	1	1	1.5	1	1	1	1	1.1
158	1	0.25	50	23	2	1	1	1	1	1	1	1	1	1	1	1	1	1	1	1	1	1	1	1	1.5	1	1	1	1	1.1
589	2	0.25	198	68	2	1	1	1	1	1	1	1	1	1	1	1	1	1	1	1	1	1	1	1	1.5	1	1	1	1	1.1
607	2	0.5	276	12	2	1	1	2	2	0	1	0	2	0	1	1	1	1	1	0	1	0	1	0	1	1.5	0.5	1.5	1	1.1
57	1	0.0625	68	8	1	0	1	1	1	1	2	2	1	1	1	0	1	1	1	1	1	1	1	1	1	0.5	1.5	1.5	1	1.1
193	1	0.5	68	8	0	2	2	1	1	1	2	1	1	0	0	1	1	1	1	1	1	1	1	0	0	1.5	1.5	1.5	1	1.1
65	1	0.0625	82	16	0	1	1	1	1	2	2	1	1	1	0	1	1	1	1	1	1	1	1	1	0.5	1	1	1.5	1.5	1.1
656	2	0.5	251	61	1	1	1	2	2	1	1	1	1	0	1	1	1	1	1	1	1	1	1	0	0.5	1	1	1.5	1.5	1.1
560	2	0.25	170	39	0	0	0	2	1	2	2	0	2	2	0	0	0	1	1	1	1	0	1	1	1	1	0	2	1.5	1.1
163	1	0.25	32	28	2	0	1	1	2	2	1	1	0	1	1	0	1	1	1	1	1	1	0	1	1.5	0	1	1	2	1.1
119	1	0.125	120	33	1	1	1	1	2	2	1	1	1	0	1	1	1	1	1	1	1	1	1	0	0.5	1	1	1	2	1.1
185	1	0.25	25	50	0	1	1	1	2	2	2	1	1	0	0	1	1	1	1	1	1	1	1	0	0	1	1	1.5	2	1.1
204	1	0.5	81	19	0	1	2	2	2	2	1	1	0	0	0	1	1	1	1	1	1	1	0	0	0	0.5	1.5	1.5	2	1.1
582	2	0.25	178	61	1	1	1	1	0	0	2	2	2	2	1	1	1	1	0	0	1	1	1	1	1.5	1.5	1.5	1.5	0	1.2
558	2	0.25	183	37	2	2	2	1	2	0	0	1	1	1	1	1	1	1	1	0	0	1	1	1	1.5	1.5	1.5	0.5	1	1.2
67	1	0.0625	80	18	2	1	1	1	1	1	1	1	1	2	1	1	1	1	1	1	1	1	1	1	2	1	1	1	1	1.2
68	1	0.0625	84	19	2	1	1	1	1	1	1	1	1	2	1	1	1	1	1	1	1	1	1	1	2	1	1	1	1	1.2
494	2	0.125	138	19	2	1	1	1	1	1	1	1	1	2	1	1	1	1	1	1	1	1	1	1	2	1	1	1	1	1.2
502	2	0.125	130	27	2	1	1	1	1	1	1	1	1	2	1	1	1	1	1	1	1	1	1	1	2	1	1	1	1	1.2
511	2	0.125	145	36	2	1	1	1	1	1	1	1	1	2	1	1	1	1	1	1	1	1	1	1	2	1	1	1	1	1.2
567	2	0.25	204	46	2	1	1	1	1	1	1	1	1	2	1	1	1	1	1	1	1	1	1	1	2	1	1	1	1	1.2
574	2	0.25	175	53	2	1	1	1	1	1	1	1	1	2	1	1	1	1	1	1	1	1	1	1	2	1	1	1	1	1.2
586	2	0.25	196	65	2	1	1	1	1	1	1	1	1	2	1	1	1	1	1	1	1	1	1	1	2	1	1	1	1	1.2
102	1	0.125	111	16	1	2	2	1	1	1	1	1	1	1	1	1	1	1	1	1	1	1	1	1	1	1.5	1.5	1	1	1.2
588	2	0.25	199	67	0	2	2	1	1	1	1	1	3	0	0	1	1	1	1	1	1	1	1	0	0	2.5	1.5	1	1	1.2
636	2	0.5	284	41	2	0	1	1	1	1	2	2	1	1	1	0	1	1	1	1	1	1	1	1	1.5	0.5	1.5	1.5	1	1.2
515	2	0.125	113	40	0	2	2	2	2	0	1	1	1	1	0	1	1	1	1	0	1	1	1	1	0.5	1.5	1.5	1.5	1	1.2
612	2	0.5	270	17	0	1	1	1	1	1	2	2	2	1	0	1	1	1	1	1	1	1	1	1	0.5	1.5	1.5	1.5	1	1.2
615	2	0.5	265	20	1	1	0	2	2	0	2	0	2	2	1	1	0	1	1	0	1	0	1	1	1.5	1.5	0	2	1	1.2
597	2	0.5	238	2	2	0	2	2	2	0	2	2	0	0	1	0	1	1	1	0	1	1	0	0	1	0	2	2	1	1.2
605	2	0.5	255	10	1	1	2	2	1	1	2	2	0	0	1	1	1	1	1	1	1	1	0	0	0.5	0.5	2	2	1	1.2
84	1	0.0625	62	35	0	2	2	2	2	0	2	2	0	0	0	1	1	1	1	0	1	1	0	0	0	1	2	2	1	1.2
157	1	0.25	49	22	2	1	1	1	2	1	1	1	1	1	1	1	1	1	1	1	1	1	1	1	1.5	1	1	1	1.5	1.2
577	2	0.25	186	56	1	1	1	1	1	2	1	1	1	2	1	1	1	1	1	1	1	1	1	1	1.5	1	1	1	1.5	1.2
611	2	0.5	240	16	1	1	1	1	1	2	2	2	0	1	1	1	1	1	1	1	1	1	0	1	1	0.5	1.5	1.5	1.5	1.2
131	1	0.125	114	45	0	2	2	2	2	1	1	1	1	0	0	1	1	1	1	1	1	1	1	0	0	1.5	1.5	1.5	1.5	1.2
557	2	0.25	161	36	0	2	2	2	2	1	1	1	1	0	0	1	1	1	1	1	1	1	1	0	0	1.5	1.5	1.5	1.5	1.2
711	2	1	67	54	0	2	2	1	1	2	2	2	0	0	0	1	1	1	1	1	1	1	0	0	0	1	2	1.5	1.5	1.2
617	2	0.5	263	22	0	1	1	2	2	1	2	2	1	0	0	1	1	1	1	1	1	1	1	0	0	1	1.5	2	1.5	1.2
106	1	0.125	92	20	1	1	1	1	2	2	1	1	0	2	1	1	1	1	1	1	1	1	0	1	1.5	0.5	1	1	2	1.2
51	1	0.0625	56	2	1	1	1	1	2	2	1	1	1	1	1	1	1	1	1	1	1	1	1	1	1	1	1	1	2	1.2
169	1	0.25	16	34	0	1	1	1	2	2	1	1	1	2	0	1	1	1	1	1	1	1	1	1	1	1	1	1	2	1.2
227	1	0.5	52	42	1	1	1	1	2	2	1	1	1	1	1	1	1	1	1	1	1	1	1	1	1	1	1	1	2	1.2
536	2	0.25	173	15	1	1	1	1	2	2	1	1	1	1	1	1	1	1	1	1	1	1	1	1	1	1	1	1	2	1.2
619	2	0.5	257	24	2	1	1	1	2	2	1	1	1	0	1	1	1	1	1	1	1	1	1	0	1	1	1	1	2	1.2
628	2	0.5	295	33	1	1	1	1	2	2	1	1	1	1	1	1	1	1	1	1	1	1	1	1	1	1	1	1	2	1.2
632	2	0.5	278	37	2	0	1	1	2	2	2	1	1	0	1	0	1	1	1	1	1	1	1	0	1	0.5	1	1.5	2	1.2
83	1	0.0625	53	34	2	1	1	2	2	2	2	0	0	0	1	1	1	1	1	1	1	0	0	0	1	0.5	0.5	2	2	1.2
174	1	0.25	45	39	0	1	2	2	2	2	2	0	0	1	0	1	1	1	1	1	1	0	0	1	0.5	0.5	1	2	2	1.2
32	1	0	19	32	0	1	1	2	2	2	2	1	1	0	0	1	1	1	1	1	1	1	1	0	0	1	1	2	2	1.2
192	1	0.5	90	7	0	1	1	2	2	2	2	1	1	0	0	1	1	1	1	1	1	1	1	0	0	1	1	2	2	1.2
685	2	1	50	28	0	0	0	2	2	2	2	2	2	0	0	0	0	1	1	1	1	1	1	0	0	1	1	2	2	1.2
162	1	0.25	13	27	0	0	2	2	2	2	2	2	0	0	0	0	1	1	1	1	1	1	0	0	0	0	2	2	2	1.2
529	2	0.25	158	8	0	0	2	2	2	2	2	2	0	0	0	0	1	1	1	1	1	1	0	0	0	0	2	2	2	1.2
63	1	0.0625	71	14	2	1	1	1	1	1	1	1	1	3	1	1	1	1	1	1	1	1	1	1	2.5	1	1	1	1	1.3
512	2	0.125	126	37	2	1	1	1	1	1	1	1	2	2	1	1	1	1	1	1	1	1	1	1	2	1.5	1	1	1	1.3
55	1	0.0625	78	6	1	1	1	0	0	2	2	2	2	2	1	1	1	0	0	1	1	1	1	1	1.5	1.5	1.5	1	1	1.3
473	2	0.0625	81	48	1	1	1	1	1	1	1	2	2	2	1	1	1	1	1	1	1	1	1	1	1.5	1.5	1.5	1	1	1.3
480	2	0.125	156	5	2	1	1	2	1	1	1	1	1	2	1	1	1	1	1	1	1	1	1	1	2	1	1	1.5	1	1.3
505	2	0.125	142	30	1	0	1	2	1	1	1	2	2	2	1	0	1	1	1	1	1	1	1	1	1.5	1	1.5	1.5	1	1.3
176	1	0.25	17	41	2	1	1	2	2	1	1	1	1	1	1	1	1	1	1	1	1	1	1	1	1.5	1	1	1.5	1.5	1.3
549	2	0.25	213	28	2	1	1	2	2	1	1	1	1	1	1	1	1	1	1	1	1	1	1	1	1.5	1	1	1.5	1.5	1.3
631	2	0.5	268	36	2	0	1	2	2	1	1	2	2	0	1	0	1	1	1	1	1	1	1	0	1	1	1.5	1.5	1.5	1.3
561	2	0.25	169	40	1	1	1	1	1	2	2	2	2	0	1	1	1	1	1	1	1	1	1	0	0.5	1.5	1.5	1.5	1.5	1.3
540	2	0.25	226	19	0	2	2	2	2	1	1	1	2	0	0	1	1	1	1	1	1	1	1	0	0	2	1.5	1.5	1.5	1.3
100	1	0.125	91	14	0	2	2	1	1	2	2	2	0	1	0	1	1	1	1	1	1	1	0	1	0.5	1	2	1.5	1.5	1.3
479	2	0.125	110	4	0	1	2	1	1	2	2	2	2	0	0	1	1	1	1	1	1	1	1	0	0	1.5	2	1.5	1.5	1.3
217	1	0.5	96	32	1	2	1	2	2	1	2	1	1	0	1	1	1	1	1	1	1	1	1	0	0.5	1.5	1	2	1.5	1.3
173	1	0.25	41	38	2	1	1	1	2	2	1	1	1	1	1	1	1	1	1	1	1	1	1	1	1.5	1	1	1	2	1.3
618	2	0.5	262	23	1	2	2	1	2	2	1	1	1	0	1	1	1	1	1	1	1	1	1	0	0.5	1.5	1.5	1	2	1.3
565	2	0.25	202	44	0	0	2	0	2	2	2	2	2	1	0	0	1	0	1	1	1	1	1	1	0.5	1	2	1	2	1.3
110	1	0.125	87	24	1	0	1	1	2	2	2	2	2	0	1	0	1	1	1	1	1	1	1	0	0.5	1	1.5	1.5	2	1.3
129	1	0.125	103	43	1	1	2	2	2	2	1	1	1	0	1	1	1	1	1	1	1	1	1	0	0.5	1	1.5	1.5	2	1.3
172	1	0.25	23	37	0	2	2	2	2	2	1	1	1	0	0	1	1	1	1	1	1	1	1	0	0	1.5	1.5	1.5	2	1.3
113	1	0.125	95	27	3	1	1	1	1	1	1	1	1	3	1	1	1	1	1	1	1	1	1	1	3	1	1	1	1	1.4
401	2	0	5	28	2	1	1	1	1	1	1	1	2	3	1	1	1	1	1	1	1	1	1	1	2.5	1.5	1	1	1	1.4
61	1	0.0625	66	12	2	2	1	1	1	1	1	1	2	2	1	1	1	1	1	1	1	1	1	1	2	2	1	1	1	1.4
562	2	0.25	167	41	2	2	1	1	1	1	1	1	2	2	1	1	1	1	1	1	1	1	1	1	2	2	1	1	1	1.4
488	2	0.125	123	13	2	2	2	1	1	1	1	1	1	2	1	1	1	1	1	1	1	1	1	1	2	1.5	1.5	1	1	1.4
608	2	0.5	275	13	2	2	2	1	1	1	1	1	1	2	1	1	1	1	1	1	1	1	1	1	2	1.5	1.5	1	1	1.4
652	2	0.5	258	57	2	1	1	2	1	1	1	2	1	2	1	1	1	1	1	1	1	1	1	1	2	1	1.5	1.5	1	1.4
135	1	0.125	136	49	2	1	1	1	1	2	2	1	1	2	1	1	1	1	1	1	1	1	1	1	2	1	1	1.5	1.5	1.4
566	2	0.25	203	45	2	0	1	1	1	2	2	2	1	2	1	0	1	1	1	1	1	1	1	1	2	0.5	1.5	1.5	1.5	1.4
604	2	0.5	256	9	2	1	1	2	2	1	1	2	1	1	1	1	1	1	1	1	1	1	1	1	1.5	1	1.5	1.5	1.5	1.4
92	1	0.125	132	6	1	2	2	2	2	1	1	1	1	1	1	1	1	1	1	1	1	1	1	1	1	1.5	1.5	1.5	1.5	1.4
93	1	0.125	100	7	2	1	2	2	1	2	1	1	2	0	1	1	1	1	1	1	1	1	1	0	1	1.5	1.5	1.5	1.5	1.4
545	2	0.25	160	24	1	2	2	2	2	1	1	1	1	1	1	1	1	1	1	1	1	1	1	1	1	1.5	1.5	1.5	1.5	1.4
526	2	0.25	192	5	2	1	1	2	2	1	2	0	1	2	1	1	1	1	1	1	1	0	1	1	2	1	0.5	2	1.5	1.4
600	2	0.5	272	5	2	0	1	2	2	1	2	1	1	2	1	0	1	1	1	1	1	1	1	1	2	0.5	1	2	1.5	1.4
73	1	0.0625	60	24	1	1	1	1	2	2	1	1	1	3	1	1	1	1	1	1	1	1	1	1	2	1	1	1	2	1.4
112	1	0.125	94	26	1	1	1	1	2	2	2	1	1	2	1	1	1	1	1	1	1	1	1	1	1.5	1	1	1.5	2	1.4
428	2	0.0625	74	3	1	1	1	1	2	2	2	1	1	2	1	1	1	1	1	1	1	1	1	1	1.5	1	1	1.5	2	1.4
85	1	0.0625	73	36	1	1	1	2	2	2	1	2	1	1	1	1	1	1	1	1	1	1	1	1	1	1	1.5	1.5	2	1.4
108	1	0.125	110	22	2	2	2	2	2	2	1	1	0	0	1	1	1	1	1	1	1	1	0	0	1	1	1.5	1.5	2	1.4
89	1	0.125	125	3	1	1	1	2	2	2	2	1	1	1	1	1	1	1	1	1	1	1	1	1	1	1	1	2	2	1.4
637	2	0.5	291	42	0	1	1	2	2	2	2	1	1	2	0	1	1	1	1	1	1	1	1	1	1	1	1	2	2	1.4
72	1	0.0625	59	23	0	1	1	2	2	2	2	2	2	0	0	1	1	1	1	1	1	1	1	0	0	1.5	1.5	2	2	1.4
224	1	0.5	55	39	2	0	1	2	2	2	3	1	1	0	1	0	1	1	1	1	1	1	1	0	1	0.5	1	2.5	2	1.4
596	2	0.5	232	1	3	1	1	1	1	1	1	1	2	3	1	1	1	1	1	1	1	1	1	1	3	1.5	1	1	1	1.5
510	2	0.125	155	35	2	2	1	1	1	1	1	1	2	3	1	1	1	1	1	1	1	1	1	1	2.5	2	1	1	1	1.5
517	2	0.125	135	42	3	2	2	1	1	1	1	1	1	2	1	1	1	1	1	1	1	1	1	1	2.5	1.5	1.5	1	1	1.5
640	2	0.5	285	45	2	1	0	1	1	1	2	2	2	3	1	1	0	1	1	1	1	1	1	1	2.5	1.5	1	1.5	1	1.5
99	1	0.125	90	13	2	2	2	2	1	2	1	1	0	2	1	1	1	1	1	1	1	1	0	1	2	1	1.5	1.5	1.5	1.5
53	1	0.0625	76	4	1	2	2	2	2	1	1	1	1	2	1	1	1	1	1	1	1	1	1	1	1.5	1.5	1.5	1.5	1.5	1.5
122	1	0.125	123	36	1	1	1	1	2	1	2	2	2	2	1	1	1	1	1	1	1	1	1	1	1.5	1.5	1.5	1.5	1.5	1.5
626	2	0.5	277	31	2	1	2	2	1	2	1	2	1	1	1	1	1	1	1	1	1	1	1	1	1.5	1	2	1.5	1.5	1.5
570	2	0.25	215	49	2	0	1	2	2	1	2	2	1	2	1	0	1	1	1	1	1	1	1	1	2	0.5	1.5	2	1.5	1.5
88	1	0.125	124	2	2	2	1	1	2	2	1	2	1	1	1	1	1	1	1	1	1	1	1	1	1.5	1.5	1.5	1	2	1.5
630	2	0.5	261	35	1	1	1	1	2	2	1	2	2	2	1	1	1	1	1	1	1	1	1	1	1.5	1.5	1.5	1	2	1.5
71	1	0.0625	55	22	2	1	1	1	2	2	2	2	2	0	1	1	1	1	1	1	1	1	1	0	1	1.5	1.5	1.5	2	1.5
96	1	0.125	126	10	1	1	1	1	2	2	2	2	2	1	1	1	1	1	1	1	1	1	1	1	1	1.5	1.5	1.5	2	1.5
603	2	0.5	267	8	1	1	1	2	2	2	2	1	1	2	1	1	1	1	1	1	1	1	1	1	1.5	1	1	2	2	1.5
625	2	0.5	274	30	1	1	1	2	2	2	2	1	1	2	1	1	1	1	1	1	1	1	1	1	1.5	1	1	2	2	1.5
94	1	0.125	101	8	2	1	1	2	2	2	2	1	2	0	1	1	1	1	1	1	1	1	1	0	1	1.5	1	2	2	1.5
444	2	0.0625	65	19	1	1	1	2	2	2	2	2	1	1	1	1	1	1	1	1	1	1	1	1	1	1	1.5	2	2	1.5
641	2	0.5	286	46	2	1	1	2	2	2	2	2	1	0	1	1	1	1	1	1	1	1	1	0	1	1	1.5	2	2	1.5
80	1	0.0625	65	31	1	1	1	2	2	2	2	2	2	0	1	1	1	1	1	1	1	1	1	0	0.5	1.5	1.5	2	2	1.5
490	2	0.125	128	15	0	2	1	2	2	2	2	2	2	0	0	1	1	1	1	1	1	1	1	0	0	2	1.5	2	2	1.5
64	1	0.0625	81	15	0	0	2	2	2	2	2	2	2	1	0	0	1	1	1	1	1	1	1	1	0.5	1	2	2	2	1.5
76	1	0.0625	75	27	3	1	2	1	1	0	2	2	2	2	1	1	1	1	1	0	1	1	1	1	2.5	1.5	2	1.5	0.5	1.6
60	1	0.0625	72	11	3	1	1	1	1	1	1	1	3	3	1	1	1	1	1	1	1	1	1	1	3	2	1	1	1	1.6
78	1	0.0625	57	29	3	1	1	2	1	1	2	1	1	3	1	1	1	1	1	1	1	1	1	1	3	1	1	2	1	1.6
472	2	0.0625	72	47	2	2	2	2	1	1	2	2	0	2	1	1	1	1	1	1	1	1	0	1	2	1	2	2	1	1.6
654	2	0.5	253	59	2	2	2	2	1	1	2	2	1	1	1	1	1	1	1	1	1	1	1	1	1.5	1.5	2	2	1	1.6
179	1	0.25	5	44	2	2	2	2	2	1	0	1	2	2	1	1	1	1	1	1	0	1	1	1	2	2	1.5	1	1.5	1.6
184	1	0.25	18	49	2	2	2	2	2	1	1	1	1	2	1	1	1	1	1	1	1	1	1	1	2	1.5	1.5	1.5	1.5	1.6
416	2	0	11	43	2	2	2	2	2	1	1	1	1	2	1	1	1	1	1	1	1	1	1	1	2	1.5	1.5	1.5	1.5	1.6
507	2	0.125	152	32	2	1	1	1	1	2	2	2	2	2	1	1	1	1	1	1	1	1	1	1	2	1.5	1.5	1.5	1.5	1.6
599	2	0.5	299	4	2	1	1	1	1	2	2	2	2	2	1	1	1	1	1	1	1	1	1	1	2	1.5	1.5	1.5	1.5	1.6
508	2	0.125	153	33	2	1	2	1	1	2	2	2	2	1	1	1	1	1	1	1	1	1	1	1	1.5	1.5	2	1.5	1.5	1.6
493	2	0.125	143	18	0	2	2	2	2	1	1	2	2	2	0	1	1	1	1	1	1	1	1	1	1	2	2	1.5	1.5	1.6
103	1	0.125	129	17	2	2	2	2	2	1	2	2	1	0	1	1	1	1	1	1	1	1	1	0	1	1.5	2	2	1.5	1.6
532	2	0.25	222	11	3	0	2	0	2	2	3	0	1	3	1	0	1	0	1	1	1	0	1	1	3	0.5	1	1.5	2	1.6
550	2	0.25	209	29	2	1	1	1	2	2	2	1	1	3	1	1	1	1	1	1	1	1	1	1	2.5	1	1	1.5	2	1.6
506	2	0.125	151	31	2	1	1	1	2	2	2	1	2	2	1	1	1	1	1	1	1	1	1	1	2	1.5	1	1.5	2	1.6
518	2	0.125	122	43	1	2	2	2	2	2	1	1	1	2	1	1	1	1	1	1	1	1	1	1	1.5	1.5	1.5	1.5	2	1.6
123	1	0.125	102	37	2	1	1	2	2	2	2	1	1	2	1	1	1	1	1	1	1	1	1	1	2	1	1	2	2	1.6
500	2	0.125	120	25	1	1	2	2	2	2	2	2	1	1	1	1	1	1	1	1	1	1	1	1	1	1	2	2	2	1.6
602	2	0.5	269	7	1	1	2	2	2	2	2	2	2	0	1	1	1	1	1	1	1	1	1	0	0.5	1.5	2	2	2	1.6
47	1	0	37	47	0	2	2	2	2	2	2	2	2	0	0	1	1	1	1	1	1	1	1	0	0	2	2	2	2	1.6
156	1	0.25	48	21	0	2	2	2	2	2	2	2	2	0	0	1	1	1	1	1	1	1	1	0	0	2	2	2	2	1.6
178	1	0.25	2	43	0	2	2	2	2	2	2	2	2	0	0	1	1	1	1	1	1	1	1	0	0	2	2	2	2	1.6
448	2	0.0625	71	23	0	2	2	2	2	2	2	2	2	0	0	1	1	1	1	1	1	1	1	0	0	2	2	2	2	1.6
460	2	0.0625	97	35	0	2	2	2	2	2	2	2	2	0	0	1	1	1	1	1	1	1	1	0	0	2	2	2	2	1.6
482	2	0.125	147	7	0	2	2	2	2	2	2	2	2	0	0	1	1	1	1	1	1	1	1	0	0	2	2	2	2	1.6
523	2	0.25	190	2	0	2	2	2	2	2	2	2	2	0	0	1	1	1	1	1	1	1	1	0	0	2	2	2	2	1.6
555	2	0.25	171	34	0	2	2	2	2	2	2	2	2	0	0	1	1	1	1	1	1	1	1	0	0	2	2	2	2	1.6
556	2	0.25	216	35	0	2	2	2	2	2	2	2	2	0	0	1	1	1	1	1	1	1	1	0	0	2	2	2	2	1.6
563	2	0.25	166	42	0	2	2	2	2	2	2	2	2	0	0	1	1	1	1	1	1	1	1	0	0	2	2	2	2	1.6
568	2	0.25	205	47	0	2	2	2	2	2	2	2	2	0	0	1	1	1	1	1	1	1	1	0	0	2	2	2	2	1.6
575	2	0.25	176	54	0	2	2	2	2	2	2	2	2	0	0	1	1	1	1	1	1	1	1	0	0	2	2	2	2	1.6
622	2	0.5	273	27	0	2	2	2	2	2	2	2	2	0	0	1	1	1	1	1	1	1	1	0	0	2	2	2	2	1.6
513	2	0.125	127	38	3	2	2	2	1	1	1	1	1	3	1	1	1	1	1	1	1	1	1	1	3	1.5	1.5	1.5	1	1.7
415	2	0	12	42	2	2	2	1	1	1	2	2	2	2	1	1	1	1	1	1	1	1	1	1	2	2	2	1.5	1	1.7
514	2	0.125	141	39	3	1	1	1	2	1	1	2	2	3	1	1	1	1	1	1	1	1	1	1	3	1.5	1.5	1	1.5	1.7
376	2	0	34	3	2	2	1	1	1	2	2	2	2	2	1	1	1	1	1	1	1	1	1	1	2	2	1.5	1.5	1.5	1.7
453	2	0.0625	79	28	2	2	1	1	1	2	2	2	2	2	1	1	1	1	1	1	1	1	1	1	2	2	1.5	1.5	1.5	1.7
476	2	0.125	125	1	2	2	1	1	2	1	2	2	2	2	1	1	1	1	1	1	1	1	1	1	2	2	1.5	1.5	1.5	1.7
595	2	0.25	162	74	0	2	2	1	1	2	2	2	2	3	0	1	1	1	1	1	1	1	1	1	1.5	2	2	1.5	1.5	1.7
593	2	0.25	177	72	3	1	2	2	2	2	1	1	1	2	1	1	1	1	1	1	1	1	1	1	2.5	1	1.5	1.5	2	1.7
22	1	0	21	22	2	2	2	2	2	2	1	1	1	2	1	1	1	1	1	1	1	1	1	1	2	1.5	1.5	1.5	2	1.7
107	1	0.125	105	21	2	2	2	2	2	2	1	1	1	2	1	1	1	1	1	1	1	1	1	1	2	1.5	1.5	1.5	2	1.7
436	2	0.0625	95	11	2	2	2	2	2	2	1	1	1	2	1	1	1	1	1	1	1	1	1	1	2	1.5	1.5	1.5	2	1.7
153	1	0.25	19	18	1	2	1	2	2	2	1	2	2	2	1	1	1	1	1	1	1	1	1	1	1.5	2	1.5	1.5	2	1.7
66	1	0.0625	83	17	0	2	2	2	2	2	1	2	2	2	0	1	1	1	1	1	1	1	1	1	1	2	2	1.5	2	1.7
133	1	0.125	116	47	1	1	1	2	2	2	2	2	2	2	1	1	1	1	1	1	1	1	1	1	1.5	1.5	1.5	2	2	1.7
445	2	0.0625	64	20	2	2	2	2	2	2	2	1	1	1	1	1	1	1	1	1	1	1	1	1	1.5	1.5	1.5	2	2	1.7
475	2	0.0625	89	50	1	1	1	2	2	2	2	2	2	2	1	1	1	1	1	1	1	1	1	1	1.5	1.5	1.5	2	2	1.7
118	1	0.125	119	32	2	1	2	2	2	2	2	2	0	2	1	1	1	1	1	1	1	1	0	1	2	0.5	2	2	2	1.7
16	1	0	27	16	0	2	2	2	2	2	2	2	2	1	0	1	1	1	1	1	1	1	1	1	0.5	2	2	2	2	1.7
161	1	0.25	12	26	1	2	2	2	2	2	2	2	2	0	1	1	1	1	1	1	1	1	1	0	0.5	2	2	2	2	1.7
166	1	0.25	3	31	1	2	2	2	2	2	2	2	2	0	1	1	1	1	1	1	1	1	1	0	0.5	2	2	2	2	1.7
447	2	0.0625	70	22	0	2	2	2	2	2	2	2	3	0	0	1	1	1	1	1	1	1	1	0	0	2.5	2	2	2	1.7
537	2	0.25	210	16	0	2	2	2	2	2	2	2	3	0	0	1	1	1	1	1	1	1	1	0	0	2.5	2	2	2	1.7
591	2	0.25	182	70	0	2	2	2	2	2	2	3	2	0	0	1	1	1	1	1	1	1	1	0	0	2	2.5	2	2	1.7
522	2	0.25	193	1	0	2	2	3	1	3	2	2	1	1	0	1	1	1	1	1	1	1	1	1	0.5	1.5	2	2.5	2	1.7
62	1	0.0625	70	13	2	2	2	2	0	0	2	3	3	2	1	1	1	1	0	0	1	1	1	1	2	2.5	2.5	2	0	1.8
486	2	0.125	134	11	3	2	2	1	1	1	1	2	2	3	1	1	1	1	1	1	1	1	1	1	3	2	2	1	1	1.8
573	2	0.25	211	52	3	2	2	1	1	1	1	2	2	3	1	1	1	1	1	1	1	1	1	1	3	2	2	1	1	1.8
584	2	0.25	188	63	3	2	2	1	1	1	1	2	2	3	1	1	1	1	1	1	1	1	1	1	3	2	2	1	1	1.8
104	1	0.125	88	18	2	2	2	2	1	1	2	2	2	2	1	1	1	1	1	1	1	1	1	1	2	2	2	2	1	1.8
396	2	0	36	23	1	2	2	2	0	2	2	2	2	3	1	1	1	1	0	1	1	1	1	1	2	2	2	2	1	1.8
410	2	0	3	37	1	3	3	3	2	0	2	2	2	0	1	1	1	1	1	0	1	1	1	0	0.5	2.5	2.5	2.5	1	1.8
503	2	0.125	131	28	2	2	2	1	1	2	2	2	2	2	1	1	1	1	1	1	1	1	1	1	2	2	2	1.5	1.5	1.8
387	2	0	30	14	2	2	1	1	2	2	2	2	2	2	1	1	1	1	1	1	1	1	1	1	2	2	1.5	1.5	2	1.8
520	2	0.125	117	45	3	0	0	2	2	2	2	2	2	3	1	0	0	1	1	1	1	1	1	1	3	1	1	2	2	1.8
105	1	0.125	89	19	2	2	1	2	2	2	2	1	2	2	1	1	1	1	1	1	1	1	1	1	2	2	1	2	2	1.8
459	2	0.0625	96	34	2	2	1	2	2	2	2	1	2	2	1	1	1	1	1	1	1	1	1	1	2	2	1	2	2	1.8
400	2	0	39	27	2	1	1	2	2	2	2	2	2	2	1	1	1	1	1	1	1	1	1	1	2	1.5	1.5	2	2	1.8
432	2	0.0625	78	7	2	2	2	2	2	2	2	1	1	2	1	1	1	1	1	1	1	1	1	1	2	1.5	1.5	2	2	1.8
454	2	0.0625	66	29	2	2	2	2	2	2	2	1	1	2	1	1	1	1	1	1	1	1	1	1	2	1.5	1.5	2	2	1.8
478	2	0.125	121	3	3	2	2	2	2	2	2	1	1	1	1	1	1	1	1	1	1	1	1	1	2	1.5	1.5	2	2	1.8
498	2	0.125	112	23	2	1	1	2	2	2	2	2	2	2	1	1	1	1	1	1	1	1	1	1	2	1.5	1.5	2	2	1.8
587	2	0.25	197	66	2	1	1	2	2	2	2	2	2	2	1	1	1	1	1	1	1	1	1	1	2	1.5	1.5	2	2	1.8
398	2	0	25	25	1	2	1	2	2	2	2	2	2	2	1	1	1	1	1	1	1	1	1	1	1.5	2	1.5	2	2	1.8
421	2	0	15	48	2	1	2	2	2	2	2	2	1	2	1	1	1	1	1	1	1	1	1	1	2	1	2	2	2	1.8
438	2	0.0625	57	13	1	0	2	2	2	2	2	2	2	3	1	0	1	1	1	1	1	1	1	1	2	1	2	2	2	1.8
495	2	0.125	137	20	2	1	2	2	2	2	2	2	1	2	1	1	1	1	1	1	1	1	1	1	2	1	2	2	2	1.8
6	1	0	39	6	2	2	2	2	2	2	2	2	1	1	1	1	1	1	1	1	1	1	1	1	1.5	1.5	2	2	2	1.8
417	2	0	54	44	1	1	2	2	2	2	2	2	2	2	1	1	1	1	1	1	1	1	1	1	1.5	1.5	2	2	2	1.8
418	2	0	52	45	1	1	2	2	2	2	2	2	2	2	1	1	1	1	1	1	1	1	1	1	1.5	1.5	2	2	2	1.8
18	1	0	13	18	1	2	2	2	2	2	2	2	2	1	1	1	1	1	1	1	1	1	1	1	1	2	2	2	2	1.8
40	1	0	31	40	1	2	2	2	2	2	2	2	2	1	1	1	1	1	1	1	1	1	1	1	1	2	2	2	2	1.8
42	1	0	42	42	1	2	2	2	2	2	2	2	2	1	1	1	1	1	1	1	1	1	1	1	1	2	2	2	2	1.8
44	1	0	41	44	1	2	2	2	2	2	2	2	2	1	1	1	1	1	1	1	1	1	1	1	1	2	2	2	2	1.8
45	1	0	35	45	0	2	2	2	2	2	2	2	2	2	0	1	1	1	1	1	1	1	1	1	1	2	2	2	2	1.8
52	1	0.0625	63	3	0	2	2	2	2	2	2	2	2	2	0	1	1	1	1	1	1	1	1	1	1	2	2	2	2	1.8
59	1	0.0625	69	10	1	2	2	2	2	2	2	2	2	1	1	1	1	1	1	1	1	1	1	1	1	2	2	2	2	1.8
443	2	0.0625	63	18	0	2	2	2	2	2	2	2	2	2	0	1	1	1	1	1	1	1	1	1	1	2	2	2	2	1.8
466	2	0.0625	60	41	2	2	2	2	2	2	2	2	2	0	1	1	1	1	1	1	1	1	1	0	1	2	2	2	2	1.8
501	2	0.125	115	26	0	2	2	2	2	2	2	2	2	2	0	1	1	1	1	1	1	1	1	1	1	2	2	2	2	1.8
642	2	0.5	287	47	0	2	2	2	2	2	2	2	2	2	0	1	1	1	1	1	1	1	1	1	1	2	2	2	2	1.8
653	2	0.5	254	58	1	2	2	2	2	2	2	2	2	1	1	1	1	1	1	1	1	1	1	1	1	2	2	2	2	1.8
458	2	0.0625	93	33	0	3	2	2	2	2	2	2	3	0	0	1	1	1	1	1	1	1	1	0	0	3	2	2	2	1.8
429	2	0.0625	75	4	3	3	2	2	2	1	0	2	2	2	1	1	1	1	1	1	0	1	1	1	2.5	2.5	2	1	1.5	1.9
546	2	0.25	159	25	3	2	1	1	1	2	2	2	2	3	1	1	1	1	1	1	1	1	1	1	3	2	1.5	1.5	1.5	1.9
23	1	0	33	23	2	1	2	2	1	2	2	2	2	3	1	1	1	1	1	1	1	1	1	1	2.5	1.5	2	2	1.5	1.9
467	2	0.0625	68	42	2	2	2	2	1	2	2	2	2	2	1	1	1	1	1	1	1	1	1	1	2	2	2	2	1.5	1.9
633	2	0.5	279	38	3	2	2	2	2	2	2	0	1	3	1	1	1	1	1	1	1	0	1	1	3	1.5	1	2	2	1.9
189	1	0.5	66	4	2	2	2	2	2	2	2	1	1	3	1	1	1	1	1	1	1	1	1	1	2.5	1.5	1.5	2	2	1.9
431	2	0.0625	77	6	2	1	1	2	2	2	2	2	2	3	1	1	1	1	1	1	1	1	1	1	2.5	1.5	1.5	2	2	1.9
462	2	0.0625	109	37	2	1	1	2	2	2	2	2	2	3	1	1	1	1	1	1	1	1	1	1	2.5	1.5	1.5	2	2	1.9
471	2	0.0625	108	46	2	1	1	2	2	2	2	2	2	3	1	1	1	1	1	1	1	1	1	1	2.5	1.5	1.5	2	2	1.9
33	1	0	29	33	1	1	2	2	2	2	2	2	2	3	1	1	1	1	1	1	1	1	1	1	2	1.5	2	2	2	1.9
468	2	0.0625	85	43	2	2	2	2	2	2	2	2	1	2	1	1	1	1	1	1	1	1	1	1	2	1.5	2	2	2	1.9
11	1	0	23	11	3	2	2	2	2	2	2	2	2	0	1	1	1	1	1	1	1	1	1	0	1.5	2	2	2	2	1.9
27	1	0	9	27	2	2	2	2	2	2	2	2	2	1	1	1	1	1	1	1	1	1	1	1	1.5	2	2	2	2	1.9
138	1	0.25	29	3	2	2	2	2	2	2	2	2	2	1	1	1	1	1	1	1	1	1	1	1	1.5	2	2	2	2	1.9
487	2	0.125	133	12	2	2	2	2	2	2	2	2	2	1	1	1	1	1	1	1	1	1	1	1	1.5	2	2	2	2	1.9
516	2	0.125	136	41	2	2	2	2	2	2	2	2	2	1	1	1	1	1	1	1	1	1	1	1	1.5	2	2	2	2	1.9
524	2	0.25	200	3	0	2	2	2	2	2	2	2	2	3	0	1	1	1	1	1	1	1	1	1	1.5	2	2	2	2	1.9
485	2	0.125	139	10	3	3	3	2	2	2	2	2	0	0	1	1	1	1	1	1	1	1	0	0	1.5	1.5	2.5	2	2	1.9
17	1	0	12	17	3	1	1	2	3	2	2	2	1	2	1	1	1	1	1	1	1	1	1	1	2.5	1	1.5	2	2.5	1.9
648	2	0.5	237	53	1	1	1	1	3	3	2	3	2	2	1	1	1	1	1	1	1	1	1	1	1.5	1.5	2	1.5	3	1.9
86	1	0.0625	74	37	2	1	1	1	3	3	3	2	1	2	1	1	1	1	1	1	1	1	1	1	2	1	1.5	2	3	1.9
101	1	0.125	108	15	2	2	2	2	3	3	2	2	1	0	1	1	1	1	1	1	1	1	1	0	1	1.5	2	2	3	1.9
496	2	0.125	114	21	3	2	2	2	0	2	3	2	1	3	1	1	1	1	0	1	1	1	1	1	3	1.5	2	2.5	1	2
41	1	0	48	41	2	2	2	2	2	1	3	2	2	2	1	1	1	1	1	1	1	1	1	1	2	2	2	2.5	1.5	2
403	2	0	44	30	3	1	2	2	2	2	2	2	2	2	1	1	1	1	1	1	1	1	1	1	2.5	1.5	2	2	2	2
489	2	0.125	129	14	2	3	2	2	2	2	2	2	2	1	1	1	1	1	1	1	1	1	1	1	1.5	2.5	2	2	2	2
497	2	0.125	111	22	0	2	2	2	2	2	3	3	2	2	0	1	1	1	1	1	1	1	1	1	1	2	2.5	2.5	2	2
592	2	0.25	181	71	3	2	2	2	3	2	2	1	1	2	1	1	1	1	1	1	1	1	1	1	2.5	1.5	1.5	2	2.5	2
9	1	0	15	9	2	2	2	2	2	3	2	2	2	1	1	1	1	1	1	1	1	1	1	1	1.5	2	2	2	2.5	2
21	1	0	20	21	1	1	2	2	3	3	2	2	2	2	1	1	1	1	1	1	1	1	1	1	1.5	1.5	2	2	3	2
39	1	0	28	39	0	2	2	3	3	3	3	2	2	0	0	1	1	1	1	1	1	1	1	0	0	2	2	3	3	2
551	2	0.25	208	30	3	3	2	2	2	1	2	2	2	2	1	1	1	1	1	1	1	1	1	1	2.5	2.5	2	2	1.5	2.1
97	1	0.125	127	11	3	2	2	2	2	2	2	1	2	3	1	1	1	1	1	1	1	1	1	1	3	2	1.5	2	2	2.1
439	2	0.0625	56	14	3	2	1	2	2	2	2	2	2	3	1	1	1	1	1	1	1	1	1	1	3	2	1.5	2	2	2.1
538	2	0.25	231	17	3	2	2	2	2	2	2	2	1	3	1	1	1	1	1	1	1	1	1	1	3	1.5	2	2	2	2.1
2	1	0	11	2	3	2	2	2	2	2	2	2	2	2	1	1	1	1	1	1	1	1	1	1	2.5	2	2	2	2	2.1
14	1	0	26	14	3	2	2	2	2	2	2	2	2	2	1	1	1	1	1	1	1	1	1	1	2.5	2	2	2	2	2.1
24	1	0	6	24	2	2	2	2	2	2	2	2	2	3	1	1	1	1	1	1	1	1	1	1	2.5	2	2	2	2	2.1
31	1	0	18	31	2	2	2	2	2	2	2	2	2	3	1	1	1	1	1	1	1	1	1	1	2.5	2	2	2	2	2.1
87	1	0.125	98	1	2	2	2	2	2	2	2	2	2	3	1	1	1	1	1	1	1	1	1	1	2.5	2	2	2	2	2.1
126	1	0.125	134	40	3	2	2	2	2	2	2	2	2	2	1	1	1	1	1	1	1	1	1	1	2.5	2	2	2	2	2.1
150	1	0.25	24	15	2	2	2	2	2	2	2	2	2	3	1	1	1	1	1	1	1	1	1	1	2.5	2	2	2	2	2.1
375	2	0	32	2	3	2	2	2	2	2	2	2	2	2	1	1	1	1	1	1	1	1	1	1	2.5	2	2	2	2	2.1
380	2	0	24	7	3	2	2	2	2	2	2	2	2	2	1	1	1	1	1	1	1	1	1	1	2.5	2	2	2	2	2.1
395	2	0	26	22	2	2	2	2	2	2	2	2	2	3	1	1	1	1	1	1	1	1	1	1	2.5	2	2	2	2	2.1
413	2	0	50	40	3	2	2	2	2	2	2	2	2	2	1	1	1	1	1	1	1	1	1	1	2.5	2	2	2	2	2.1
440	2	0.0625	92	15	3	2	2	2	2	2	2	2	2	2	1	1	1	1	1	1	1	1	1	1	2.5	2	2	2	2	2.1
456	2	0.0625	88	31	2	2	2	2	2	2	2	2	2	3	1	1	1	1	1	1	1	1	1	1	2.5	2	2	2	2	2.1
461	2	0.0625	100	36	2	2	2	2	2	2	2	2	2	3	1	1	1	1	1	1	1	1	1	1	2.5	2	2	2	2	2.1
26	1	0	8	26	1	2	2	2	2	2	2	2	3	3	1	1	1	1	1	1	1	1	1	1	2	2.5	2	2	2	2.1
594	2	0.25	165	73	2	2	2	2	2	2	2	2	3	2	1	1	1	1	1	1	1	1	1	1	2	2.5	2	2	2	2.1
435	2	0.0625	94	10	2	2	3	2	2	2	2	2	2	2	1	1	1	1	1	1	1	1	1	1	2	2	2.5	2	2	2.1
452	2	0.0625	80	27	2	2	2	2	2	2	3	2	2	2	1	1	1	1	1	1	1	1	1	1	2	2	2	2.5	2	2.1
509	2	0.125	154	34	2	2	2	2	3	2	2	2	2	2	1	1	1	1	1	1	1	1	1	1	2	2	2	2	2.5	2.1
635	2	0.5	234	40	3	1	1	3	3	2	2	2	2	2	1	1	1	1	1	1	1	1	1	1	2.5	1.5	1.5	2.5	2.5	2.1
424	2	0	9	51	1	2	2	3	3	2	2	2	2	2	1	1	1	1	1	1	1	1	1	1	1.5	2	2	2.5	2.5	2.1
491	2	0.125	150	16	2	2	2	3	3	2	2	2	2	1	1	1	1	1	1	1	1	1	1	1	1.5	2	2	2.5	2.5	2.1
559	2	0.25	174	38	2	2	3	3	3	2	2	2	2	0	1	1	1	1	1	1	1	1	1	0	1	2	2.5	2.5	2.5	2.1
115	1	0.125	97	29	1	2	2	2	3	3	2	2	1	3	1	1	1	1	1	1	1	1	1	1	2	1.5	2	2	3	2.1
406	2	0	53	33	2	2	2	2	3	3	2	2	2	1	1	1	1	1	1	1	1	1	1	1	1.5	2	2	2	3	2.1
647	2	0.5	236	52	0	3	3	3	3	3	2	2	2	0	0	1	1	1	1	1	1	1	1	0	0	2.5	2.5	2.5	3	2.1
7	1	0	40	7	3	2	2	2	2	2	2	2	2	3	1	1	1	1	1	1	1	1	1	1	3	2	2	2	2	2.2
29	1	0	50	29	3	2	2	2	2	2	2	2	2	3	1	1	1	1	1	1	1	1	1	1	3	2	2	2	2	2.2
35	1	0	46	35	3	2	2	2	2	2	2	2	2	3	1	1	1	1	1	1	1	1	1	1	3	2	2	2	2	2.2
392	2	0	27	19	3	2	2	2	2	2	2	2	2	3	1	1	1	1	1	1	1	1	1	1	3	2	2	2	2	2.2
404	2	0	45	31	3	2	2	2	2	2	2	2	2	3	1	1	1	1	1	1	1	1	1	1	3	2	2	2	2	2.2
408	2	0	47	35	3	2	2	2	2	2	2	2	2	3	1	1	1	1	1	1	1	1	1	1	3	2	2	2	2	2.2
412	2	0	43	39	3	2	2	2	2	2	2	2	2	3	1	1	1	1	1	1	1	1	1	1	3	2	2	2	2	2.2
414	2	0	49	41	3	2	2	2	2	2	2	2	2	3	1	1	1	1	1	1	1	1	1	1	3	2	2	2	2	2.2
423	2	0	13	50	3	2	2	2	2	2	2	2	2	3	1	1	1	1	1	1	1	1	1	1	3	2	2	2	2	2.2
427	2	0.0625	102	2	3	2	2	2	2	2	2	2	2	3	1	1	1	1	1	1	1	1	1	1	3	2	2	2	2	2.2
477	2	0.125	124	2	3	2	2	2	2	2	2	2	2	3	1	1	1	1	1	1	1	1	1	1	3	2	2	2	2	2.2
528	2	0.25	157	7	3	2	2	2	2	2	2	2	2	3	1	1	1	1	1	1	1	1	1	1	3	2	2	2	2	2.2
580	2	0.25	180	59	3	2	2	2	2	2	2	2	2	3	1	1	1	1	1	1	1	1	1	1	3	2	2	2	2	2.2
397	2	0	37	24	2	3	2	2	2	2	2	2	2	3	1	1	1	1	1	1	1	1	1	1	2.5	2.5	2	2	2	2.2
419	2	0	17	46	2	2	2	2	2	2	2	2	3	3	1	1	1	1	1	1	1	1	1	1	2.5	2.5	2	2	2	2.2
483	2	0.125	146	8	2	2	2	2	2	2	2	2	3	3	1	1	1	1	1	1	1	1	1	1	2.5	2.5	2	2	2	2.2
521	2	0.125	116	46	3	3	2	2	2	2	2	2	2	2	1	1	1	1	1	1	1	1	1	1	2.5	2.5	2	2	2	2.2
530	2	0.25	219	9	3	3	2	2	2	2	2	2	2	2	1	1	1	1	1	1	1	1	1	1	2.5	2.5	2	2	2	2.2
449	2	0.0625	101	24	3	3	3	2	2	2	2	2	1	2	1	1	1	1	1	1	1	1	1	1	2.5	2	2.5	2	2	2.2
554	2	0.25	172	33	3	2	2	3	2	2	2	2	2	2	1	1	1	1	1	1	1	1	1	1	2.5	2	2	2.5	2	2.2
463	2	0.0625	90	38	2	2	2	2	2	2	3	3	2	2	1	1	1	1	1	1	1	1	1	1	2	2	2.5	2.5	2	2.2
474	2	0.0625	106	49	2	2	3	3	2	2	2	2	2	2	1	1	1	1	1	1	1	1	1	1	2	2	2.5	2.5	2	2.2
455	2	0.0625	87	30	2	2	2	3	2	2	3	2	2	2	1	1	1	1	1	1	1	1	1	1	2	2	2	3	2	2.2
25	1	0	7	25	2	2	2	2	3	2	2	2	2	3	1	1	1	1	1	1	1	1	1	1	2.5	2	2	2	2.5	2.2
531	2	0.25	221	10	2	2	3	2	3	2	2	2	2	2	1	1	1	1	1	1	1	1	1	1	2	2	2.5	2	2.5	2.2
8	1	0	5	8	2	2	2	2	3	3	2	2	2	2	1	1	1	1	1	1	1	1	1	1	2	2	2	2	3	2.2
46	1	0	36	46	2	2	2	2	3	3	2	2	2	2	1	1	1	1	1	1	1	1	1	1	2	2	2	2	3	2.2
48	1	0	38	48	2	2	2	2	3	3	2	2	2	2	1	1	1	1	1	1	1	1	1	1	2	2	2	2	3	2.2
442	2	0.0625	61	17	2	2	2	2	3	3	2	2	2	2	1	1	1	1	1	1	1	1	1	1	2	2	2	2	3	2.2
616	2	0.5	264	21	2	2	2	2	3	3	2	2	2	2	1	1	1	1	1	1	1	1	1	1	2	2	2	2	3	2.2
3	1	0	22	3	2	3	3	2	3	3	2	2	2	0	1	1	1	1	1	1	1	1	1	0	1	2.5	2.5	2	3	2.2
651	2	0.5	294	56	3	1	2	3	3	3	2	2	1	2	1	1	1	1	1	1	1	1	1	1	2.5	1	2	2.5	3	2.2
620	2	0.5	289	25	2	1	2	2	3	3	3	2	2	2	1	1	1	1	1	1	1	1	1	1	2	1.5	2	2.5	3	2.2
391	2	0	40	18	3	3	3	2	2	1	2	2	2	3	1	1	1	1	1	1	1	1	1	1	3	2.5	2.5	2	1.5	2.3
54	1	0.0625	77	5	3	2	2	2	2	2	2	2	3	3	1	1	1	1	1	1	1	1	1	1	3	2.5	2	2	2	2.3
382	2	0	19	9	3	3	2	2	2	2	2	2	2	3	1	1	1	1	1	1	1	1	1	1	3	2.5	2	2	2	2.3
374	2	0	31	1	3	3	3	2	2	2	2	2	2	2	1	1	1	1	1	1	1	1	1	1	2.5	2.5	2.5	2	2	2.3
19	1	0	14	19	3	2	2	2	3	2	2	2	2	3	1	1	1	1	1	1	1	1	1	1	3	2	2	2	2.5	2.3
457	2	0.0625	91	32	2	2	3	3	3	2	2	2	2	2	1	1	1	1	1	1	1	1	1	1	2	2	2.5	2.5	2.5	2.3
383	2	0	20	10	3	3	3	3	3	2	2	2	2	0	1	1	1	1	1	1	1	1	1	0	1.5	2.5	2.5	2.5	2.5	2.3
1	1	0	10	1	2	2	2	2	3	3	2	2	2	3	1	1	1	1	1	1	1	1	1	1	2.5	2	2	2	3	2.3
10	1	0	16	10	2	2	2	2	3	3	2	2	2	3	1	1	1	1	1	1	1	1	1	1	2.5	2	2	2	3	2.3
34	1	0	30	34	2	2	2	2	3	3	2	2	2	3	1	1	1	1	1	1	1	1	1	1	2.5	2	2	2	3	2.3
519	2	0.125	118	44	3	3	3	3	2	2	2	2	2	2	1	1	1	1	1	1	1	1	1	1	2.5	2.5	2.5	2.5	2	2.4
533	2	0.25	223	12	2	2	3	3	2	2	3	3	2	2	1	1	1	1	1	1	1	1	1	1	2	2	3	3	2	2.4
128	1	0.125	99	42	3	2	3	3	3	2	2	2	2	2	1	1	1	1	1	1	1	1	1	1	2.5	2	2.5	2.5	2.5	2.4
75	1	0.0625	64	26	3	2	2	2	3	3	2	2	2	3	1	1	1	1	1	1	1	1	1	1	3	2	2	2	3	2.4
470	2	0.0625	107	45	3	2	2	2	3	3	2	2	2	3	1	1	1	1	1	1	1	1	1	1	3	2	2	2	3	2.4
576	2	0.25	185	55	3	2	2	2	3	3	2	2	2	3	1	1	1	1	1	1	1	1	1	1	3	2	2	2	3	2.4
20	1	0	17	20	2	2	2	2	3	3	3	2	2	3	1	1	1	1	1	1	1	1	1	1	2.5	2	2	2.5	3	2.4
82	1	0.0625	52	33	2	2	2	3	3	3	2	2	2	3	1	1	1	1	1	1	1	1	1	1	2.5	2	2	2.5	3	2.4
481	2	0.125	148	6	1	2	2	2	3	3	3	3	3	2	1	1	1	1	1	1	1	1	1	1	1.5	2.5	2.5	2.5	3	2.4
378	2	0	22	5	2	2	2	3	3	3	3	2	2	2	1	1	1	1	1	1	1	1	1	1	2	2	2	3	3	2.4
385	2	0	51	12	2	2	2	3	3	3	3	2	2	2	1	1	1	1	1	1	1	1	1	1	2	2	2	3	3	2.4
450	2	0.0625	104	25	3	2	2	2	1	3	3	3	3	3	1	1	1	1	1	1	1	1	1	1	3	2.5	2.5	2.5	2	2.5
386	2	0	41	13	2	2	2	2	2	3	3	3	3	3	1	1	1	1	1	1	1	1	1	1	2.5	2.5	2.5	2.5	2.5	2.5
399	2	0	38	26	2	2	2	2	2	3	3	3	3	3	1	1	1	1	1	1	1	1	1	1	2.5	2.5	2.5	2.5	2.5	2.5
38	1	0	45	38	3	2	2	3	3	3	2	2	2	3	1	1	1	1	1	1	1	1	1	1	3	2	2	2.5	3	2.5
430	2	0.0625	76	5	2	2	3	3	3	3	3	2	2	2	1	1	1	1	1	1	1	1	1	1	2	2	2.5	3	3	2.5
541	2	0.25	228	20	2	2	3	3	3	3	3	2	2	2	1	1	1	1	1	1	1	1	1	1	2	2	2.5	3	3	2.5
543	2	0.25	230	22	2	2	2	2	3	3	3	3	3	3	1	1	1	1	1	1	1	1	1	1	2.5	2.5	2.5	2.5	3	2.6
4	1	0	24	4	3	2	2	3	3	3	3	2	2	3	1	1	1	1	1	1	1	1	1	1	3	2	2	3	3	2.6
426	2	0.0625	103	1	2	2	2	3	3	3	3	3	3	2	1	1	1	1	1	1	1	1	1	1	2	2.5	2.5	3	3	2.6
542	2	0.25	229	21	2	2	3	3	3	3	3	2	3	2	1	1	1	1	1	1	1	1	1	1	2	2.5	2.5	3	3	2.6
377	2	0	21	4	3	2	2	3	3	3	3	3	3	3	1	1	1	1	1	1	1	1	1	1	3	2.5	2.5	3	3	2.8
